# AdRoit: an accurate and robust method to infer complex transcriptome composition

**DOI:** 10.1101/2020.12.14.422697

**Authors:** Tao Yang, Nicole Alessandri-Haber, Wen Fury, Michael Schaner, Robert Breese, Michael LaCroix-Fralish, Jinrang Kim, Christina Adler, Lynn E. Macdonald, Gurinder S. Atwal, Yu Bai

**Affiliations:** Regeneron Pharmaceuticals, Inc., Tarrytown NY 10591; Cellular Longevity, Inc., San Francisco, CA 94103

## Abstract

Bulk RNA sequencing technology provides the opportunity to understand biology at the whole transcriptome level without the prohibitive cost of single cell profiling. Advances in spatial transcriptomics enable to dissect tissue organization and function by genome-wide gene expressions. However, the readout of both technologies is the overall gene expression across potentially many cell types without directly providing the information of cell type constitution. Although several in-silico approaches have been proposed to deconvolute RNA-Seq data composed of multiple cell types, many suffer a deterioration of performance in complex tissues. Here we present AdRoit, an <u>a</u>ccurate an<u>d ro</u>bust method infer the cell composition from <u>t</u>ranscriptome data comprised of multiple cell types. AdRoit uses gene expression profile obtained from single cell RNA sequencing as a reference. It employs an adaptive learning approach to correct the sequencing technique difference between the single cell data and the bulk or spatial transcriptome data, enabling cross-platform readout comparability. Our systematic benchmarking and applications, which include deconvoluting complex mixtures that encompass 30 cell types, demonstrate its superior sensitivity and specificity compared to other existing methods as well as its utilities. In addition, AdRoit is computationally efficient and runs orders of magnitude faster than many existing methods.
