## Supplementary material for "AdRoit: an accurate and robust method to infer complex transcriptome composition": table s5

### Sheet: Simulated mixed cell ests
	Naive CD4 T	CD14+ Mono	Memory CD4 T	B	CD8 T	FCGR3A+ Mono	NK	DC	Platelet
Tcell_mix0:1	0.291909	0	0.387182	0.00587469	0.298472	0	0.0165629	0	0
Tcell_mix0:2	0.374624	0.00228418	0.321779	4.1466e-05	0.301271	0	0	0	0
Tcell_mix0:3	0.305098	0.00534899	0.341002	0.00707643	0.340395	0	0	0.000847053	0.000233264
Tcell_mix0:4	0.38062	0.00627289	0.312235	0	0.300837	0	0	0	3.56422e-05
Tcell_mix0:5	0.319466	0	0.380792	0	0.299742	0	0	0	0
Tcell_mix0:6	0.326855	0.00357055	0.342003	0.00337717	0.323456	0	0	0	0.000737638
Tcell_mix0:7	0.310295	0.00694885	0.36631	0.0042862	0.311092	0	0	0	0.00106767
Tcell_mix0:8	0.307814	0.000215848	0.364856	0.0167002	0.310221	0	0	0	0.000193533
Tcell_mix0:9	0.31478	0	0.340314	0.00928047	0.330579	0	0	0.00504684	0
Tcell_mix0:10	0.361911	0	0.300347	0	0.315138	0.00700863	0.00972956	0.00527208	0.000594043
Tcell_mix0:11	0.321181	0	0.319161	0.0109028	0.333697	0.00807695	0	0.0058114	0.00117064
Tcell_mix0:12	0.283573	0.00683055	0.386136	0	0.322115	0	0	0	0.00134483
Tcell_mix0:13	0.398091	0.00922321	0.257339	0.00467759	0.323882	0.00585175	0	0.000411868	0.000524349
Tcell_mix0:14	0.358132	0.00974137	0.339325	0	0.291982	0	0	0.000785787	3.34301e-05
Tcell_mix0:15	0.307201	0.00099798	0.333808	0	0.350289	0	0.00745592	0	0.000248692
Tcell_mix0:16	0.327842	0	0.322377	0	0.330171	0.000938215	0.0132524	0.00541975	0
Tcell_mix0:17	0.348925	0.00412286	0.31917	0.0113083	0.311892	0	0	0.00458168	0
Tcell_mix0:18	0.274826	0	0.368339	0	0.35014	0.00618988	0	0	0.000504894
Tcell_mix0:19	0.380644	0.00677459	0.294112	0	0.315452	0	0	0.00301771	0
Tcell_mix0:20	0.330687	0	0.344281	0	0.313792	0.00475945	0.00648099	0	0
Tcell_mix0:21	0.316488	0	0.349308	0	0.325486	0.00499691	0	0.00372075	0
Tcell_mix0:22	0.305943	0.016018	0.330033	0.00976519	0.338242	0	0	0	0
Tcell_mix0:23	0.360226	0	0.311344	0	0.325224	0.00012541	0.00228534	0	0.000794853
Tcell_mix0:24	0.36175	0	0.307785	0.0128442	0.304748	0	0	0.0128273	4.48702e-05
Tcell_mix0:25	0.328664	0	0.319358	0.00224888	0.328141	0	0.0132677	0.00738645	0.000933617
Tcell_mix0:26	0.367071	0	0.317396	0.0176869	0.285594	0	0.0101007	0.00215128	0
Tcell_mix0:27	0.332643	0	0.32189	0	0.344754	0.000713224	0	0	0
Tcell_mix0:28	0.343144	0.00918178	0.317908	0	0.310615	0	0.0134955	0.00565595	0
Tcell_mix0:29	0.360597	0	0.305634	0.000825924	0.315959	0	0.00409341	0.0128908	0
Tcell_mix0:30	0.328605	0	0.321609	0	0.347457	0	0	0.00232862	0
Tcell_mix0:31	0.340586	0	0.331892	0.00383085	0.318929	0	0	0.00476218	0
Tcell_mix0:32	0.362891	0	0.321667	0.00293425	0.29985	0.00317554	0.00948302	0	0
Tcell_mix0:33	0.37103	0	0.316819	0	0.295314	0	0.00484466	0.0112145	0.000778368
Tcell_mix0:34	0.332591	0.00738566	0.310913	0.0204181	0.328123	0.000569187	0	0	0
Tcell_mix0:35	0.338691	0	0.326971	0.00316391	0.317287	0	0.0131548	0	0.00073279
Tcell_mix0:36	0.321626	0	0.336712	0	0.338336	0	0	0.00302812	0.000296941
Tcell_mix0:37	0.354162	0	0.318925	0	0.313193	0	0.0137201	0	0
Tcell_mix0:38	0.302216	0	0.351621	0	0.346138	0	0	2.50903e-05	0
Tcell_mix0:39	0.347384	0	0.307803	0.00155777	0.320812	0.0170961	0.00380509	0	0.00154156
Tcell_mix0:40	0.317338	0	0.34092	0.0158249	0.325917	0	0	0	0
Tcell_mix0:41	0.329486	0	0.329268	0.00290286	0.334629	0.00226425	0.00145013	0	0
Tcell_mix0:42	0.36411	0.0133533	0.301871	0.00506646	0.305664	0	0.00126986	0.00866565	0
Tcell_mix0:43	0.332744	0.000839825	0.319407	0.0037345	0.333833	0	0.00154348	0.00789742	0
Tcell_mix0:44	0.407152	0	0.301828	0	0.27624	0	0.0146387	0	0.000140891
Tcell_mix0:45	0.387562	0	0.291262	0.0061561	0.311483	0.00353624	0	0	0
Tcell_mix0:46	0.388544	0	0.300161	0	0.305439	0	0.0033173	0.00253889	0
Tcell_mix0:47	0.288211	0	0.384232	0.00987191	0.305193	0.000810209	0.00976432	0.000727903	0.0011891
Tcell_mix0:48	0.312918	0.00157449	0.337769	0.00244382	0.345295	0	0	0	0
Tcell_mix0:49	0.345617	0	0.316444	0.0111245	0.313521	0.00622379	0.00706815	1.65879e-06	0
Tcell_mix0:50	0.299593	0	0.359138	0	0.341269	0	0	0	0
Tcell_mix0:51	0.345216	0.00198069	0.286514	0.00193286	0.359227	0	0.00329891	0.00183072	0
Tcell_mix0:52	0.29833	0	0.332467	0.000650515	0.345637	0	0.0215371	0.000968234	0.00041035
Tcell_mix0:53	0.277029	0.0102537	0.338278	0	0.371209	0	0.00194199	0	0.00128749
Tcell_mix0:54	0.398106	0	0.323093	0	0.268364	0.00555839	0	0.00487884	0
Tcell_mix0:55	0.310211	0	0.368372	0.00370277	0.313652	0	0.00298588	0.000422848	0.000653194
Tcell_mix0:56	0.403954	0	0.324132	0.000104524	0.265967	0	0.00583991	0	2.71531e-06
Tcell_mix0:57	0.324966	0	0.346879	0	0.321725	0.00584096	0	0	0.000587785
Tcell_mix0:58	0.305787	0	0.376855	0	0.314779	0	0.00257936	0	0
Tcell_mix0:59	0.318355	0	0.337382	0	0.335709	0.00847846	0	0	7.53565e-05
Tcell_mix0:60	0.268259	0.00407644	0.414373	0	0.308329	0	0.00496304	0	0
Tcell_mix0:61	0.322307	0	0.323922	0.000542584	0.346182	0.000291329	0.00441348	0.00232411	1.69971e-05
Tcell_mix0:62	0.318305	0.00129596	0.328998	0	0.344542	0.000344427	0	0.00520794	0.00130748
Tcell_mix0:63	0.347836	0	0.299076	0	0.347532	0.00555609	0	0	0
Tcell_mix0:64	0.347727	0.0014284	0.324957	0	0.30133	0	0.018851	0.00464026	0.00106615
Tcell_mix0:65	0.385529	0	0.275795	0.000476736	0.328395	0	0.00533067	0.00447438	0
Tcell_mix0:66	0.385051	0	0.331421	0	0.281373	0	0.00172862	0	0.00042631
Tcell_mix0:67	0.36926	0.00855544	0.291841	0	0.329002	0.000263913	0	0.00107705	0
Tcell_mix0:68	0.276694	0.00754095	0.388305	0	0.32746	0	0	0	0
Tcell_mix0:69	0.413489	0	0.255968	0.00910829	0.311668	0	0.00976701	0	0
Tcell_mix0:70	0.314869	0.00497312	0.324148	0.00344379	0.344488	0	0.00725699	0	0.000820864
Tcell_mix0:71	0.319438	0	0.3225	0.00161235	0.342728	0.00221245	0.00923229	0.00137782	0.000899213
Tcell_mix0:72	0.290104	0.0115534	0.379568	0.000880294	0.316834	0	0	0	0.00106055
Tcell_mix0:73	0.307944	0	0.334781	0.0168994	0.332395	0	0.00675988	0	0.00122057
Tcell_mix0:74	0.348972	0	0.304737	0.00519741	0.328382	0.00739592	0.00439372	0	0.00092152
Tcell_mix0:75	0.367283	0	0.328578	0.0118187	0.272427	0	0.0141251	0.00576834	0
Tcell_mix0:76	0.289934	0	0.386015	0.011999	0.286878	0	0.0136487	0.010197	0.0013291
Tcell_mix0:77	0.284109	0	0.346451	0	0.357118	0.0103833	2.34283e-05	0	0.00191546
Tcell_mix0:78	0.283155	0	0.358605	0	0.356012	0.000935591	0.00129196	0	0
Tcell_mix0:79	0.344561	0	0.277245	0	0.364836	0.00368115	0.00967668	0	0
Tcell_mix0:80	0.317671	0.00765928	0.358869	0.00294185	0.301365	0	0.0109893	0	0.000503891
Tcell_mix0:81	0.308456	0	0.321701	0.00702402	0.361356	0.000828334	0	0.000634328	0
Tcell_mix0:82	0.360899	0	0.307908	0.0158828	0.308439	0.00322439	0.00364687	0	0
Tcell_mix0:83	0.358806	0	0.274697	0.0037105	0.35419	0.00607505	0.00252074	0	0
Tcell_mix0:84	0.376108	0.0048533	0.290778	0	0.326866	0	0	0.00139516	0
Tcell_mix0:85	0.317988	0.0197587	0.345821	0	0.315128	0	0.0013045	0	0
Tcell_mix0:86	0.353035	0	0.305482	0.00457876	0.324583	0	0.0116673	0.000653411	0
Tcell_mix0:87	0.294576	0	0.331488	0	0.370976	0.00295929	0	0	0
Tcell_mix0:88	0.334987	0.0120708	0.323212	0.000273599	0.314758	0	0.0146986	0	0
Tcell_mix0:89	0.318827	0	0.314212	0.00464049	0.351947	0.00509012	0.00416804	0	0.00111546
Tcell_mix0:90	0.309697	0	0.390998	0	0.299305	0	0	0	0
Tcell_mix0:91	0.366673	0	0.295788	0	0.33476	0.00234196	0	0	0.000437924
Tcell_mix0:92	0.378288	0.00459276	0.291348	0.0125888	0.299284	0	0.0129479	0	0.000949981
Tcell_mix0:93	0.300607	0	0.349824	0	0.326976	0	0.0132282	0.0093646	0
Tcell_mix0:94	0.317026	0	0.341544	0	0.33662	0	0.00480915	0	0
Tcell_mix0:95	0.325271	0.000925518	0.32295	0	0.337649	0	0	0.0132043	0
Tcell_mix0:96	0.313216	0	0.349604	0	0.334204	0	0	0.00297605	0
Tcell_mix0:97	0.327154	0	0.368717	0.00492216	0.299207	0	0	0	0
Tcell_mix0:98	0.308292	0.0135472	0.330438	0	0.333342	0.0086116	0.00528399	0	0.000485538
Tcell_mix0:99	0.271877	0	0.349719	0	0.366699	0	0.011705	0	0
Tcell_mix0:100	0.331414	0	0.348367	0.00424659	0.305396	0.0038606	0.00650748	4.69796e-05	0.000161627
Tcell_mix1:1	0.0664639	0	0.502332	0.00655839	0.397466	0	0.0251776	0.00114802	0.000854458
Tcell_mix1:2	0.164424	0	0.419522	0	0.414022	0.00179172	0	0	0.000240518
Tcell_mix1:3	0.0853409	0.000568468	0.453973	0.00809479	0.441078	0	0	0.00977148	0.00117336
Tcell_mix1:4	0.139614	0.00246061	0.413839	0	0.442702	0	0	0.000875974	0.000508974
Tcell_mix1:5	0.103989	0	0.498659	0	0.397352	0	0	0	0
Tcell_mix1:6	0.086389	0.00319654	0.468017	0.0036783	0.433293	0	0.00452864	0	0.000897729
Tcell_mix1:7	0.065634	0.00916336	0.49597	0.000567098	0.427557	0	0	0	0.00110811
Tcell_mix1:8	0.126647	0	0.446075	0.0128943	0.412976	0	0	0.00111444	0.000293048
Tcell_mix1:9	0.11004	0	0.423773	0.0127397	0.447524	0	0	0.00592435	0
Tcell_mix1:10	0.146692	0.00269179	0.405369	0	0.418513	0.00773868	0.0157803	0.00234932	0.000865708
Tcell_mix1:11	0.0817647	0.00275994	0.43824	0.0101775	0.449938	0.0102072	0	0.0051681	0.0017451
Tcell_mix1:12	0.0621297	0.00792434	0.484843	0.00439806	0.439319	0	0	0	0.00138569
Tcell_mix1:13	0.160254	0.0179235	0.370369	0.0036199	0.447833	0	0	0	0
Tcell_mix1:14	0.138539	0.00803235	0.458713	0	0.392717	0	0	0.00172667	0.000272555
Tcell_mix1:15	0.0717863	0.000554929	0.445019	0	0.467454	0.000938634	0.0139421	0	0.000304545
Tcell_mix1:16	0.0909572	0.00130567	0.427651	0	0.447136	0	0.0285701	0.00438036	0
Tcell_mix1:17	0.142251	0	0.4085	0.00808737	0.430983	0	0	0.0101779	0
Tcell_mix1:18	0.0697295	0	0.455136	0	0.46816	0.0059502	0	0	0.00102461
Tcell_mix1:19	0.162669	0	0.398852	0.000325072	0.430678	0	0	0.00747493	0
Tcell_mix1:20	0.0868678	0	0.464983	0	0.433518	0.00440921	0.010222	0	0
Tcell_mix1:21	0.102251	0.00177041	0.455004	0.00069786	0.434029	0.000309131	0	0.00593847	0
Tcell_mix1:22	0.0910338	0.00431553	0.437722	0.0149692	0.451959	0	0	0	0
Tcell_mix1:23	0.123816	0	0.406499	0	0.463963	0.00463942	0	0	0.00108304
Tcell_mix1:24	0.162358	0	0.393034	0.0141206	0.41524	0	0	0.0152469	0
Tcell_mix1:25	0.106593	0	0.450669	0.00278898	0.420008	0	0.0127372	0.00643254	0.000771279
Tcell_mix1:26	0.137611	0	0.434518	0.0194931	0.392945	0	0.0114707	0.00396196	0
Tcell_mix1:27	0.0960161	0	0.444207	0	0.459777	0	0	0	0
Tcell_mix1:28	0.118441	0.0149968	0.427293	0	0.416912	0	0.0184236	0.0039329	0
Tcell_mix1:29	0.118032	0	0.430269	0	0.425383	0	0.0148762	0.0114401	0
Tcell_mix1:30	0.118552	0	0.411117	0	0.461452	0	0	0.00887909	0
Tcell_mix1:31	0.124907	0	0.429619	0.00401523	0.431005	0	0	0.0104534	0
Tcell_mix1:32	0.11994	0.00717004	0.441448	0	0.415503	0	0.0159396	0	0
Tcell_mix1:33	0.147492	0.00534594	0.411348	0	0.419872	0	0.00468402	0.0108559	0.000401084
Tcell_mix1:34	0.0957242	0.00941218	0.426361	0.0326782	0.433017	0.00280734	0	0	0
Tcell_mix1:35	0.105004	0	0.431439	0.00783844	0.433495	0	0.0209981	0	0.00122561
Tcell_mix1:36	0.0943461	0.00320754	0.450076	0.000493334	0.448813	0	0	0.00246404	0.000599989
Tcell_mix1:37	0.114303	0	0.442873	0	0.432457	0	0.0103671	0	0
Tcell_mix1:38	0.0929042	0	0.455974	0	0.451122	0	0	0	0
Tcell_mix1:39	0.11944	0	0.417344	0	0.43574	0.0182353	0.00795222	0	0.00128867
Tcell_mix1:40	0.0857093	0	0.443029	0.0111951	0.460067	0	0	0	0
Tcell_mix1:41	0.125751	0	0.426622	0.00695473	0.432877	0	0.00779533	0	0
Tcell_mix1:42	0.153407	0.0194086	0.395519	0.00927482	0.404808	0	0.0128239	0.0047591	0
Tcell_mix1:43	0.0851549	0.00756595	0.431482	0.00324188	0.46646	0	0	0.00609538	0
Tcell_mix1:44	0.152131	0	0.426157	0	0.415486	0	0.00556225	0	0.000663098
Tcell_mix1:45	0.144375	0.0042552	0.411077	0.00496443	0.435328	0	0	0	0
Tcell_mix1:46	0.167266	0	0.413037	0	0.40811	0	0.00780095	0.00378627	0
Tcell_mix1:47	0.0836274	0	0.466739	0.0120056	0.417534	0	0.0117413	0.00764732	0.00070547
Tcell_mix1:48	0.115407	0	0.428753	0.00119581	0.447156	0.00135108	0.0057154	0	0.000421421
Tcell_mix1:49	0.105574	0	0.435741	0.0138129	0.43123	0.0062266	0.00559345	0.00182234	0
Tcell_mix1:50	0.0976021	0.00139018	0.447554	0	0.452399	0	0	0.00105499	0
Tcell_mix1:51	0.12495	0.00385749	0.374413	0.00282856	0.481046	0.0015401	0.0113657	0	0
Tcell_mix1:52	0.0858518	0	0.430652	0	0.451587	0	0.0311378	0	0.000771814
Tcell_mix1:53	0.0267961	0.00905379	0.4551	0	0.50791	0	0	0	0.00114
Tcell_mix1:54	0.129886	0.000548367	0.472839	0	0.383348	0	0	0.0133787	0
Tcell_mix1:55	0.0759194	0	0.488275	0	0.42424	0	0.0110322	0	0.000533968
Tcell_mix1:56	0.188976	0.00039223	0.433114	0.00048249	0.371494	0	0	0.00538392	0.000157958
Tcell_mix1:57	0.0969063	0	0.452004	0	0.441673	0.00896433	0	0	0.000453
Tcell_mix1:58	0.056793	0	0.496092	0	0.441411	0.00101688	0.00468752	0	0
Tcell_mix1:59	0.0692446	0	0.466108	0	0.454676	0.00908146	0	0	0.000889752
Tcell_mix1:60	0.053147	0.00473724	0.502898	0	0.432036	0	0.00718205	0	0
Tcell_mix1:61	0.1099	0	0.426965	0.00538059	0.440975	0	0.00978651	0.00699212	0
Tcell_mix1:62	0.101571	0.00522728	0.425768	0	0.458102	0	0	0.00758234	0.00174931
Tcell_mix1:63	0.113077	0.00917544	0.409026	0	0.468055	0	0	0.000666824	0
Tcell_mix1:64	0.0986297	0.00629272	0.455566	0	0.417872	0.000693414	0.0186552	0	0.0022909
Tcell_mix1:65	0.156762	0	0.402379	0	0.428816	0	0.0120424	0	0
Tcell_mix1:66	0.156209	0	0.452963	0.00475588	0.386072	0	0	0	0
Tcell_mix1:67	0.134061	0.00240586	0.388654	0.00685557	0.467753	0	0	0.000270877	0
Tcell_mix1:68	0.0482415	0.0147228	0.503605	0	0.433431	0	0	0	0
Tcell_mix1:69	0.20262	0	0.352954	0.00927627	0.420721	0	0.014428	0	0
Tcell_mix1:70	0.0962602	0	0.428393	0.000437712	0.461488	0.00422114	0.00773849	0	0.0014618
Tcell_mix1:71	0.0974907	0	0.426611	0.00395733	0.450594	0.00266015	0.0143171	0.00235476	0.00201525
Tcell_mix1:72	0.0493185	0.00794063	0.500247	0	0.440769	0	0	0	0.00172578
Tcell_mix1:73	0.0853292	0	0.438968	0.0213216	0.453126	0	0	0	0.00125576
Tcell_mix1:74	0.100868	0	0.431238	0.0094401	0.444007	0.01002	0.00287802	0	0.00154885
Tcell_mix1:75	0.147691	0	0.435226	0.0115583	0.380319	0	0.0210168	0.00418966	0
Tcell_mix1:76	0.0562241	0	0.481581	0.0132541	0.418007	0	0.0161891	0.013038	0.00170588
Tcell_mix1:77	0.0533682	0	0.460415	0	0.464661	0.0118007	0.00812038	0	0.00163493
Tcell_mix1:78	0.0485187	0	0.480858	0	0.464975	0.00245981	0.00318835	0	0
Tcell_mix1:79	0.119954	0	0.364396	0	0.497605	0.00812015	0.00992463	0	0
Tcell_mix1:80	0.0692349	0	0.481498	0.00422843	0.430704	0	0.0137517	0	0.0005832
Tcell_mix1:81	0.0703973	0	0.443396	0.00152057	0.482116	0	0	0.00257027	0
Tcell_mix1:82	0.142282	0.0109082	0.427467	0.0196526	0.394497	0	0.00434836	0.000845482	0
Tcell_mix1:83	0.125612	0	0.379832	0.00673668	0.468824	0.0089689	0.0100265	0	0
Tcell_mix1:84	0.124307	0.00754322	0.417308	0	0.450842	0	0	0	0
Tcell_mix1:85	0.0633415	0.0196929	0.47743	0	0.436744	0	0.00279197	0	0
Tcell_mix1:86	0.147024	0	0.400081	0	0.436483	0	0.0126178	0.00379391	0
Tcell_mix1:87	0.070761	0	0.439992	0	0.482303	0.00694386	0	0	0
Tcell_mix1:88	0.128581	0.0145397	0.409777	0.00141394	0.432618	0	0.0130706	0	0
Tcell_mix1:89	0.0600409	0.00100617	0.445261	0.00469918	0.480368	0.00616871	0.00139373	0	0.00106261
Tcell_mix1:90	0.069277	0	0.49957	0	0.431153	0	0	0	0
Tcell_mix1:91	0.119424	0	0.416945	0	0.462335	0.00129598	0	0	0
Tcell_mix1:92	0.122592	0.0117869	0.420444	0.0131676	0.425607	0	0.00553314	0	0.000869722
Tcell_mix1:93	0.106915	0	0.428267	0	0.429911	0	0.0265101	0.00839757	0
Tcell_mix1:94	0.0920956	0	0.435057	0	0.46964	0.00307176	0.000135179	0	0
Tcell_mix1:95	0.117766	0	0.413281	0	0.457055	0	0	0.0118982	0
Tcell_mix1:96	0.0854573	0	0.467524	0.0019573	0.440555	0	0	0.00450631	0
Tcell_mix1:97	0.0911744	0	0.488848	0.00732526	0.411941	0	0	0	0.000711399
Tcell_mix1:98	0.0815822	0.0180934	0.439927	0	0.44146	0.00705289	0.0109849	0	0.000900012
Tcell_mix1:99	0.0481083	0	0.447287	0	0.492115	0	0.0124899	0	0
Tcell_mix1:100	0.1171	0	0.46224	0.00133846	0.409465	0.0040548	0.00535886	0	0.000443254
Tcell_mix2:1	0.0926424	0	0.330459	0.00686009	0.547011	0	0.0225694	0.000458004	0
Tcell_mix2:2	0.155381	0.00385507	0.292289	0	0.548249	0	0	0	0.000225665
Tcell_mix2:3	0.0939137	0.00361089	0.306992	0.006663	0.579592	0.00126301	0	0.00692328	0.00104217
Tcell_mix2:4	0.14449	0.00183538	0.268568	0	0.580634	0	0	0.00390038	0.000571726
Tcell_mix2:5	0.104403	0.00178237	0.350082	0	0.542702	0	0	0.00103139	0
Tcell_mix2:6	0.0838216	0	0.324856	0.00714047	0.573114	0	0.0100658	0	0.00100287
Tcell_mix2:7	0.0702643	0.0133259	0.339198	0	0.575616	0	0	0	0.00159584
Tcell_mix2:8	0.13242	0	0.295393	0.0113274	0.559283	0	0	0.00157546	0
Tcell_mix2:9	0.0852747	0	0.289217	0.0128386	0.60826	0	0	0.00441023	0
Tcell_mix2:10	0.13271	0	0.27269	0	0.567773	0.00884728	0.017507	0	0.000471794
Tcell_mix2:11	0.0857054	0.0141219	0.291048	0.0118702	0.590168	0.00226469	0	0.00311059	0.00171095
Tcell_mix2:12	0.0473151	0.00419596	0.340778	0	0.60137	0	0.00435995	0	0.00198109
Tcell_mix2:13	0.152922	0.0166557	0.244942	0.00477431	0.57861	0	0.00209681	0	0
Tcell_mix2:14	0.135257	0.0129159	0.324611	0	0.524285	0	0	0.00293171	0
Tcell_mix2:15	0.0733537	0	0.288577	0	0.616544	0	0.0215254	0	0
Tcell_mix2:16	0.100591	0.00758312	0.259816	0	0.603168	0	0.0285723	0.000270536	0
Tcell_mix2:17	0.143496	0	0.258473	0.00627114	0.581008	0	0	0.0107518	0
Tcell_mix2:18	0.0804359	0	0.299487	0	0.615387	0.00327923	0	0	0.00141066
Tcell_mix2:19	0.143984	0.00199796	0.269187	0.00119408	0.576501	0	0	0.0071361	0
Tcell_mix2:20	0.0770463	0	0.317976	0	0.593187	0.00574522	0.00604514	0	0
Tcell_mix2:21	0.107382	0.00270823	0.308178	0.00326208	0.573186	0	0	0.00528372	0
Tcell_mix2:22	0.0878089	0.00184535	0.281928	0.0167694	0.611648	0	0	0	0
Tcell_mix2:23	0.129233	0	0.248187	0	0.61937	0.00168062	0	0	0.00152958
Tcell_mix2:24	0.145269	0.00164729	0.267263	0.00730035	0.566374	0	0	0.0121464	0
Tcell_mix2:25	0.108818	0.00115027	0.300447	0	0.566732	0	0.0180001	0.00323292	0.00162014
Tcell_mix2:26	0.136712	0	0.291926	0.013	0.543153	0	0.0108805	0.0043282	0
Tcell_mix2:27	0.0935032	0	0.303017	0	0.60348	0	0	0	0
Tcell_mix2:28	0.117172	0.0118149	0.271782	0	0.579695	0	0.0153822	0.00415337	0
Tcell_mix2:29	0.130588	0.00482521	0.278234	0	0.565649	0	0.0150912	0.00561251	0
Tcell_mix2:30	0.125098	0	0.25626	0	0.611806	0	0	0.00683648	0
Tcell_mix2:31	0.116721	0	0.289426	0.00410583	0.580449	0	0	0.00929746	0
Tcell_mix2:32	0.11916	0.00427525	0.296734	0.00292475	0.561716	0.000597543	0.014592	0	0
Tcell_mix2:33	0.133803	0.00885377	0.265798	0	0.577927	0	0.00736026	0.00625779	0
Tcell_mix2:34	0.0906644	0.000320743	0.27675	0.027838	0.595701	0.00825324	0.000473141	0	0
Tcell_mix2:35	0.102517	0	0.2989	0.00480663	0.57188	0	0.0208754	0	0.00102162
Tcell_mix2:36	0.0906319	0.00298116	0.300754	0.00457325	0.600384	0	0	0	0.000676081
Tcell_mix2:37	0.0821317	0	0.322189	0	0.579048	0.000696281	0.0159355	0	0
Tcell_mix2:38	0.0879191	0	0.312739	0	0.599342	0	0	0	0
Tcell_mix2:39	0.11705	0	0.281761	0	0.573822	0.0184254	0.0073929	0	0.00154894
Tcell_mix2:40	0.0876383	0	0.287577	0.0105412	0.614244	0	0	0	0
Tcell_mix2:41	0.121719	0	0.284517	0.0075654	0.566609	0.00338703	0.0162021	0	0
Tcell_mix2:42	0.148463	0.0192731	0.263622	0.00689023	0.549251	0	0.0116201	0.000880999	0
Tcell_mix2:43	0.0923242	0	0.274975	0.00268963	0.620907	0	0.0018789	0.00722548	0
Tcell_mix2:44	0.130673	0	0.285736	0	0.578379	0	0.00492636	0	0.000286392
Tcell_mix2:45	0.143243	0.0057283	0.270726	0.00801808	0.572285	0	0	0	0
Tcell_mix2:46	0.154046	0	0.272378	0	0.55627	0	0.0116915	0.00561405	0
Tcell_mix2:47	0.0846126	0	0.317725	0.00894218	0.567165	0.000793122	0.0123247	0.00744385	0.000993949
Tcell_mix2:48	0.0924531	0	0.301057	0.00412468	0.590858	0.000605753	0.0100567	0	0.000844706
Tcell_mix2:49	0.114528	0	0.297048	0.0105482	0.566741	0.00656609	0.00456869	0	0
Tcell_mix2:50	0.0988591	0.000592332	0.302523	0	0.596847	0	0	0.00117864	0
Tcell_mix2:51	0.138279	0.00894864	0.222821	0.00234545	0.615003	0.000392982	0.0122111	0	0
Tcell_mix2:52	0.0731311	0	0.286183	0	0.610275	0	0.030058	0	0.000352892
Tcell_mix2:53	0.0403511	0.0114872	0.29306	0	0.65385	0	0	0	0.00125105
Tcell_mix2:54	0.12227	0.00428024	0.335066	0	0.528643	0	0	0.00974066	0
Tcell_mix2:55	0.0855284	0	0.329053	0	0.577109	0.000218075	0.00797395	0	0.000117482
Tcell_mix2:56	0.187215	0.000402085	0.306816	0	0.498089	0.00263955	0.00460706	0	0.000231226
Tcell_mix2:57	0.089415	0	0.314999	0	0.585001	0.0105845	0	0	0
Tcell_mix2:58	0.0560784	0	0.348975	0	0.589914	0	0.00503245	0	0
Tcell_mix2:59	0.0861903	0	0.301477	0	0.601602	0.00780741	0.00193003	0	0.000993115
Tcell_mix2:60	0.0461505	0.00548214	0.36155	0	0.569346	0	0.0174713	0	0
Tcell_mix2:61	0.115504	0	0.271144	0.00460776	0.5968	0	0.00344283	0.00850203	0
Tcell_mix2:62	0.102998	0.00435653	0.285384	0	0.59628	0	0.00239317	0.00665655	0.00193157
Tcell_mix2:63	0.105555	0.00216569	0.253945	0	0.632544	0.00454847	0	0.00124203	0
Tcell_mix2:64	0.0935887	0.000898856	0.291283	0	0.593534	0.00459926	0.0126349	0.00136808	0.00209261
Tcell_mix2:65	0.164979	0	0.248246	0	0.575562	0	0.0112133	0	0
Tcell_mix2:66	0.146107	0	0.313602	0.00534734	0.534704	0	0	0	0.000239745
Tcell_mix2:67	0.133197	0.00544263	0.251789	0.00759815	0.601973	0	0	0	0
Tcell_mix2:68	0.0460721	0.0130623	0.359868	0	0.580998	0	0	0	0
Tcell_mix2:69	0.194528	0	0.224836	0.0041566	0.550573	0.00247124	0.0234345	0	0
Tcell_mix2:70	0.106692	0	0.284844	0.00137958	0.587739	0.00549963	0.012419	0	0.00142689
Tcell_mix2:71	0.115815	0	0.283009	0.00389284	0.574259	0.00469787	0.0165347	0	0.00179175
Tcell_mix2:72	0.045175	0.00621152	0.355237	0	0.590637	0.0014083	0	0	0.00133141
Tcell_mix2:73	0.0749948	0	0.313367	0.017277	0.59317	0	0	0	0.00119115
Tcell_mix2:74	0.118157	0	0.271901	0.00519223	0.586992	0.0123286	0.00362327	0	0.00180626
Tcell_mix2:75	0.135829	0.000739788	0.295064	0.0114062	0.53322	0	0.0237402	0	0
Tcell_mix2:76	0.0727712	0	0.323831	0.0108013	0.560866	0	0.0190258	0.0117137	0.000991381
Tcell_mix2:77	0.0722568	0	0.306796	0	0.605517	0.0104593	0.00344703	0	0.00152464
Tcell_mix2:78	0.0558157	0	0.321714	0	0.62247	0	0	0	0
Tcell_mix2:79	0.1167	0	0.209228	0	0.653213	0.00872319	0.0121359	0	0
Tcell_mix2:80	0.0704585	0	0.341664	0.00148636	0.575439	0	0.00992473	0	0.00102717
Tcell_mix2:81	0.0829937	0	0.280246	0.00396887	0.631832	0	0.000959093	0	0
Tcell_mix2:82	0.135494	0.0104762	0.282339	0.0186486	0.546491	0	0.00601887	0.000533087	0
Tcell_mix2:83	0.129137	0	0.24851	0.00450363	0.595859	0.00608963	0.0158273	0	7.37856e-05
Tcell_mix2:84	0.111463	0.00869919	0.300063	0	0.579775	0	0	0	0
Tcell_mix2:85	0.0759524	0.00774871	0.329303	0	0.583188	0	0	0.00380747	0
Tcell_mix2:86	0.151906	0	0.251696	0	0.578137	0	0.015088	0.0031729	0
Tcell_mix2:87	0.0792372	0	0.291416	0	0.619399	0.00994835	0	0	0
Tcell_mix2:88	0.118099	0.0104861	0.266219	0.000381354	0.586823	0.00427377	0.0135109	0	0.000206896
Tcell_mix2:89	0.0691926	0	0.303595	0.00398405	0.605544	0.00672225	0.0101229	0	0.000839318
Tcell_mix2:90	0.0820238	0	0.33868	0	0.579296	0	0	0	0
Tcell_mix2:91	0.125306	0	0.271386	0	0.600039	0.00323313	0	0	3.52052e-05
Tcell_mix2:92	0.122269	0.0102667	0.27822	0.0126059	0.573948	0	0.00227868	0	0.000411163
Tcell_mix2:93	0.112431	0	0.281635	0	0.572203	0.00123609	0.025629	0.00685628	9.86054e-06
Tcell_mix2:94	0.0884067	0	0.290192	0	0.619007	0	0.00239467	0	0
Tcell_mix2:95	0.112219	0	0.27022	0.00170629	0.604493	0	0	0.0113619	0
Tcell_mix2:96	0.0999585	0	0.314266	0.000763855	0.583964	0	0	0.00104809	0
Tcell_mix2:97	0.0864184	0	0.350489	0.00855573	0.553926	0	0	0	0.000610287
Tcell_mix2:98	0.0625547	0.0107529	0.32059	0	0.58058	0.00742927	0.0175593	0	0.000533965
Tcell_mix2:99	0.052454	0	0.312176	0	0.617931	0	0.0174381	0	0
Tcell_mix2:100	0.101446	0	0.320135	0.000674696	0.571791	0.00408132	0.00145812	0	0.000414168
MonoDC_mix0:1	0	0.327074	0	0	0	0.346072	0.00560055	0.320278	0.000974721
MonoDC_mix0:2	0	0.391348	0	0.0187593	0	0.301241	0	0.288652	0
MonoDC_mix0:3	0	0.375678	0	0	0	0.31031	0	0.313873	0.000138511
MonoDC_mix0:4	0.00333346	0.315665	0	0.00941448	0	0.341004	0	0.330583	0
MonoDC_mix0:5	0	0.357349	0	0	0	0.317842	0.00189003	0.322919	0
MonoDC_mix0:6	0	0.339285	0	0.0087999	0	0.334492	0	0.317423	0
MonoDC_mix0:7	0	0.321	0	0.00194248	0.000909198	0.332142	0.00795378	0.336053	0
MonoDC_mix0:8	0	0.343405	0.00129226	0	0.000996903	0.327012	0	0.32572	0.00157432
MonoDC_mix0:9	0.0102617	0.444676	0	0.0106459	0	0.246786	0	0.287451	0.000179579
MonoDC_mix0:10	0	0.35571	0	0	0	0.309403	0.0109615	0.321846	0.00207875
MonoDC_mix0:11	0	0.30693	0	0.00983726	0	0.345846	0	0.337387	0
MonoDC_mix0:12	0	0.264776	0	0	0	0.345011	0.0074586	0.382327	0.000427616
MonoDC_mix0:13	0	0.345945	0.00737077	0	0	0.330773	0	0.315639	0.000271737
MonoDC_mix0:14	8.76269e-05	0.305155	0.00668823	0.0174881	0	0.329451	0.00389347	0.337237	0
MonoDC_mix0:15	0	0.269412	0	0	0.000824465	0.347945	0.0123557	0.369463	0
MonoDC_mix0:16	0.00725211	0.368257	0	0	0	0.288659	0	0.335832	0
MonoDC_mix0:17	0	0.307404	0	0	0.00190302	0.359139	0.0102894	0.318354	0.0029105
MonoDC_mix0:18	0	0.300376	0	0	0	0.357382	0.0202537	0.321136	0.000852173
MonoDC_mix0:19	0.0032494	0.319327	0	0	0	0.352949	0	0.323988	0.00048628
MonoDC_mix0:20	0.00382751	0.336552	0	0	0	0.318876	0.00222605	0.337968	0.00055022
MonoDC_mix0:21	0.0065764	0.364116	0	0.0135388	0.00630225	0.295163	0	0.314304	0
MonoDC_mix0:22	0	0.311226	0.00516763	0.00218442	0.00123216	0.335433	0.0102704	0.333752	0.000733157
MonoDC_mix0:23	0.00161643	0.369896	0	0	0	0.316062	0	0.312426	0
MonoDC_mix0:24	0	0.391201	0.00115135	0.00564666	0	0.305811	0	0.295002	0.00118775
MonoDC_mix0:25	0	0.306063	0	0	0.000640264	0.334535	0.0185275	0.338274	0.00196022
MonoDC_mix0:26	0	0.282837	0	0	0	0.374157	0	0.340623	0.00238338
MonoDC_mix0:27	0.0191859	0.323988	0	0.00915098	0	0.310202	0	0.335835	0.00163774
MonoDC_mix0:28	0	0.298337	0.0100085	0	0	0.341275	0.0124829	0.336862	0.0010354
MonoDC_mix0:29	0.01368	0.344147	0	0.0077688	0	0.32652	0	0.307884	0
MonoDC_mix0:30	0	0.339183	0	0	0	0.3152	0.00524566	0.339857	0.000515425
MonoDC_mix0:31	0	0.312477	0	0	0	0.357231	0	0.330092	0.000199585
MonoDC_mix0:32	0.0186885	0.330322	0	0.00994418	0	0.325747	0	0.315298	0
MonoDC_mix0:33	0	0.297901	0.00494029	0	0	0.37433	0.00543339	0.317395	0
MonoDC_mix0:34	0	0.331347	0	0.0204706	0	0.307777	0.00852105	0.331884	0
MonoDC_mix0:35	0.00767709	0.368848	0	0	0	0.308807	0	0.314643	2.45934e-05
MonoDC_mix0:36	0.0178159	0.344223	0	0.0121684	0	0.313328	0	0.312465	0
MonoDC_mix0:37	0.0150315	0.383636	0	0.0100549	0	0.307757	0	0.283521	0
MonoDC_mix0:38	0	0.331916	0	0	0	0.327409	0	0.340043	0.000631265
MonoDC_mix0:39	0	0.361189	0	0	0	0.329491	0	0.30655	0.00277029
MonoDC_mix0:40	0	0.33724	0	0	0	0.336362	0	0.326397	0
MonoDC_mix0:41	0.00281016	0.317634	0	0.00704532	0	0.331369	0	0.341141	0
MonoDC_mix0:42	0.00264617	0.346565	0.00246277	0	0.00859952	0.314498	0	0.325228	0
MonoDC_mix0:43	0	0.328571	0	0	0	0.320459	0.000359829	0.349962	0.000647672
MonoDC_mix0:44	0	0.291159	0.0160845	0.00712421	0.000504054	0.331201	0.00370229	0.349683	0.000542286
MonoDC_mix0:45	0	0.35553	0	0	0.00516345	0.297559	0.00485038	0.33631	0.000586413
MonoDC_mix0:46	0	0.335611	0	0.00249188	0.00963255	0.332113	0.00413283	0.315808	0.000211064
MonoDC_mix0:47	0	0.318423	0	0	0	0.324852	0.00386035	0.352865	0
MonoDC_mix0:48	0	0.358048	0	0.00522121	0	0.327376	0	0.309355	0
MonoDC_mix0:49	0	0.304526	0	0.0122076	0	0.323541	0	0.359725	0
MonoDC_mix0:50	0.00943601	0.288487	0.00562147	0	0	0.357889	0.00112056	0.337446	0
MonoDC_mix0:51	0	0.311616	0	0	0	0.371038	0	0.315881	0.00146456
MonoDC_mix0:52	0	0.33495	0	0	0	0.337693	0	0.327086	0.00027183
MonoDC_mix0:53	0.0148556	0.29581	0	0	0.00893795	0.353169	0.00273591	0.324492	0
MonoDC_mix0:54	0	0.277232	0	0	0	0.340708	0.029211	0.35089	0.00195966
MonoDC_mix0:55	0.000572194	0.318135	0	0	0	0.339395	0	0.340238	0.00166022
MonoDC_mix0:56	0.00297297	0.351864	0	0.00252354	0	0.336367	0	0.305207	0.00106479
MonoDC_mix0:57	0.0230281	0.367901	0	0.0149115	0	0.286787	0	0.307372	0
MonoDC_mix0:58	0	0.318777	0	0	0	0.334533	0	0.34669	0
MonoDC_mix0:59	0	0.371142	0	0.00174039	0	0.311446	0	0.314961	0.000710536
MonoDC_mix0:60	0.00500566	0.306417	0	0.00388702	0.0138614	0.33409	0.00243773	0.334301	0
MonoDC_mix0:61	0	0.322752	0	0.00975397	0	0.337186	0.00222031	0.328088	0
MonoDC_mix0:62	0	0.360557	0.00659744	0.00835865	0	0.315047	0.000745246	0.308694	0
MonoDC_mix0:63	0	0.344381	0	0	0	0.324608	0	0.331011	0
MonoDC_mix0:64	0	0.307992	0	0	0	0.344469	0	0.34754	0
MonoDC_mix0:65	0.0377225	0.336273	0	0.0185781	0	0.300081	0	0.307346	0
MonoDC_mix0:66	0	0.337318	0	0	0	0.324637	0	0.33594	0.00210537
MonoDC_mix0:67	0	0.300026	0	0	0	0.316268	0.0206126	0.361209	0.00188474
MonoDC_mix0:68	0.0079355	0.315752	0.0197267	0	0	0.328607	0.00129802	0.325814	0.000866412
MonoDC_mix0:69	0	0.311699	0	0	0	0.345931	0.00358041	0.338789	0
MonoDC_mix0:70	0	0.325918	0	0	0	0.341965	0.00324273	0.32839	0.000485044
MonoDC_mix0:71	0.00757606	0.374332	0	0	0	0.313204	0	0.304889	0
MonoDC_mix0:72	0	0.261239	0	0	0	0.371179	0.0239847	0.343598	0
MonoDC_mix0:73	0	0.351084	0	0	0	0.322947	0.00208929	0.323614	0.000265704
MonoDC_mix0:74	0	0.301927	0	0	0	0.325131	0.00605393	0.366888	0
MonoDC_mix0:75	0	0.334616	0	0	0	0.325425	0.0134101	0.32416	0.00238882
MonoDC_mix0:76	0	0.32238	0	0	0	0.35161	0	0.32428	0.00173009
MonoDC_mix0:77	0.011531	0.317743	0	0	0	0.328278	0.00277106	0.339677	0
MonoDC_mix0:78	0	0.357329	0.0115175	0.0177274	0.000927167	0.296001	0.000486113	0.31465	0.00136156
MonoDC_mix0:79	0	0.300095	0	0	0	0.34871	0.00370253	0.346797	0.000695534
MonoDC_mix0:80	0	0.252017	0	0	0	0.36308	0.00963715	0.374832	0.000433623
MonoDC_mix0:81	0.000630466	0.382058	0	0.00708822	0	0.318419	0	0.291804	0
MonoDC_mix0:82	0.0219321	0.361487	0.00492812	0.0056266	0	0.292984	0	0.313042	0
MonoDC_mix0:83	0	0.326686	0	0	0	0.339029	0.00786798	0.323979	0.00243749
MonoDC_mix0:84	0	0.347521	0	0	0	0.321485	0.00298747	0.32765	0.000356139
MonoDC_mix0:85	0	0.324043	0	0	0.00178952	0.339949	0.0140292	0.32007	0.000119158
MonoDC_mix0:86	0.00724457	0.293308	0	0	0	0.358766	0.00414334	0.336539	0
MonoDC_mix0:87	0	0.31874	0.00226663	0.000315803	0	0.335216	0.00855727	0.33481	9.37482e-05
MonoDC_mix0:88	0	0.356989	0	0	0	0.324586	0	0.318425	0
MonoDC_mix0:89	0.00567773	0.298289	0	0.00170085	0	0.348981	0.00664633	0.338705	0
MonoDC_mix0:90	0	0.321114	0.0032063	0.00373331	0	0.318745	0.00876195	0.344439	0
MonoDC_mix0:91	0	0.311863	0	0	0	0.336072	0	0.352065	0
MonoDC_mix0:92	0.0114719	0.341827	0	0	0	0.339662	0	0.307039	0
MonoDC_mix0:93	0	0.304326	0	0	0.0112755	0.347358	0.00143638	0.335604	0
MonoDC_mix0:94	0	0.277386	0	0	0	0.369907	0.0129183	0.339789	0
MonoDC_mix0:95	0	0.341153	0	0	0	0.321052	0	0.33701	0.000785349
MonoDC_mix0:96	0.0175571	0.32953	0	0.0061313	0	0.322281	0	0.324178	0.000322598
MonoDC_mix0:97	0	0.337386	0	0	0	0.327064	0	0.335065	0.000485375
MonoDC_mix0:98	0.019914	0.368093	0	0	0	0.312455	0	0.297865	0.00167287
MonoDC_mix0:99	0	0.359964	0	0	0	0.312361	0	0.326899	0.000775392
MonoDC_mix0:100	0	0.328789	0	0.00017939	0	0.337023	0	0.334009	0
MonoDC_mix1:1	0	0.096536	0	0	0	0.459292	0.0132503	0.430039	0.00088284
MonoDC_mix1:2	0	0.188226	0	0.0252801	0	0.399865	0	0.386629	0
MonoDC_mix1:3	0.00101225	0.15839	0	0	0	0.416605	0	0.423993	0
MonoDC_mix1:4	0.00644093	0.119244	0	0.0125637	0	0.435815	0	0.425936	0
MonoDC_mix1:5	0	0.135711	0	0	0	0.420811	0	0.443478	0
MonoDC_mix1:6	0	0.12537	0	0.0106889	0	0.433972	0	0.42997	0
MonoDC_mix1:7	0	0.0861108	0	0.00381075	0	0.439908	0.0122015	0.457969	0
MonoDC_mix1:8	0	0.092947	0	0	0	0.464836	0.00245759	0.437159	0.00260043
MonoDC_mix1:9	0.00917488	0.236398	0	0.0115203	0	0.34374	0	0.399166	0
MonoDC_mix1:10	0	0.136562	0	0	0	0.42016	0.0191495	0.421675	0.00245325
MonoDC_mix1:11	0	0.0677219	0	0.0122155	0	0.465485	0	0.454577	0
MonoDC_mix1:12	0	0.0107548	0.00252756	0	0	0.471939	0.0103376	0.504356	8.59433e-05
MonoDC_mix1:13	0	0.116104	0.011545	0	0	0.440958	0	0.431393	0
MonoDC_mix1:14	0.0114656	0.0732504	0.00594604	0.0215548	0	0.428796	0.00560805	0.453379	0
MonoDC_mix1:15	0	0.0318635	0.00245038	0	0	0.470464	0.0123934	0.482829	0
MonoDC_mix1:16	0.0092908	0.148814	0	0	0	0.393125	0	0.44877	0
MonoDC_mix1:17	0	0.0619526	0	0	0	0.489965	0.0150688	0.429563	0.00345047
MonoDC_mix1:18	0	0.0627908	0	0	0	0.473891	0.0242415	0.437772	0.00130529
MonoDC_mix1:19	0.00774265	0.0941251	0	0.00244228	0	0.46703	0	0.42866	0
MonoDC_mix1:20	0	0.112959	0.00355488	0	0	0.424123	0.00466295	0.4547	0
MonoDC_mix1:21	0	0.129982	0	0.0208248	0.0155586	0.408412	0	0.425223	0
MonoDC_mix1:22	0	0.0711677	0	0.0029267	0.0182553	0.447701	0.0119622	0.446694	0.00129379
MonoDC_mix1:23	0	0.158297	0	0	0	0.426727	0	0.414975	0
MonoDC_mix1:24	0	0.150594	0	0.00247602	0	0.440088	0	0.405368	0.00147429
MonoDC_mix1:25	0	0.0706166	0	0.00698142	0.00192912	0.442859	0.0139713	0.46166	0.00198226
MonoDC_mix1:26	0	0.0469823	0	0	0	0.490509	0	0.459094	0.00341479
MonoDC_mix1:27	0.0177355	0.108175	0	0.00826437	0	0.408857	0	0.454671	0.00229644
MonoDC_mix1:28	0	0.0708237	0.0140257	0	0	0.450057	0.0166185	0.447516	0.000958813
MonoDC_mix1:29	0.0100262	0.121329	0	0.00881688	0	0.44522	0	0.414609	0
MonoDC_mix1:30	0	0.105274	0	0	0	0.427119	0.00571808	0.46126	0.000628397
MonoDC_mix1:31	0	0.0838891	0	0	0	0.480881	0	0.433898	0.00133233
MonoDC_mix1:32	0.0253685	0.111109	0	0.00373231	0	0.426305	0	0.433485	0
MonoDC_mix1:33	0.00130252	0.0713352	0.00572448	0	0	0.49389	0.00483661	0.422912	0
MonoDC_mix1:34	0	0.120382	0	0.0294244	0	0.401689	0.010574	0.437931	0
MonoDC_mix1:35	0.0186104	0.147071	0	0	0	0.414707	0	0.419612	0
MonoDC_mix1:36	0.0199965	0.158493	0	0.0158753	0	0.394384	0	0.411251	0
MonoDC_mix1:37	0.0171708	0.188361	0	0.0118999	0	0.393234	0	0.389334	0
MonoDC_mix1:38	0	0.118622	0	0	0	0.429929	0	0.451024	0.000425168
MonoDC_mix1:39	0	0.150615	0	0	0	0.444483	0.00189699	0.399965	0.00304055
MonoDC_mix1:40	0	0.111658	0	0	0	0.450703	0	0.437639	0
MonoDC_mix1:41	0.00980836	0.093003	0	0.00418867	0	0.437207	0	0.455793	0
MonoDC_mix1:42	0.00902219	0.112665	0.00544282	0	0	0.424945	0	0.447924	0
MonoDC_mix1:43	0	0.113277	0	0	0	0.420994	0.0038145	0.460884	0.00103056
MonoDC_mix1:44	0	0.0659035	0.0118574	0.00806214	0.00719667	0.437728	0.00492004	0.463918	0.000414223
MonoDC_mix1:45	0	0.127936	0	0	0.00862359	0.407293	0.00649604	0.449628	2.40218e-05
MonoDC_mix1:46	0	0.101117	0	0	0.012516	0.444235	0.00953064	0.431358	0.0012442
MonoDC_mix1:47	0	0.0906263	0	0	0	0.437168	0.00530682	0.466615	0.00028344
MonoDC_mix1:48	0.00790621	0.145204	0	0.00575693	0	0.420484	0	0.420649	0
MonoDC_mix1:49	0.00585797	0.0912127	0	0.0120851	0	0.415646	0	0.475198	0
MonoDC_mix1:50	0	0.0797926	0.0169511	0	0	0.460579	0.00215822	0.440519	0
MonoDC_mix1:51	0	0.0481892	0	0	0	0.506426	0.00761449	0.435871	0.00189979
MonoDC_mix1:52	0	0.0842109	0	0	0	0.470241	0	0.445533	1.52194e-05
MonoDC_mix1:53	0.0232975	0.069129	0	0	0.00490694	0.461262	0.00760364	0.433801	0
MonoDC_mix1:54	0	0.026353	0	0	0	0.464485	0.0271117	0.480465	0.00158458
MonoDC_mix1:55	0.0062023	0.0885233	0	0	0	0.451428	0	0.452618	0.00122814
MonoDC_mix1:56	0.00685147	0.140199	0	0	0	0.445233	0	0.407177	0.000539261
MonoDC_mix1:57	0.0325009	0.172848	0	0.0175734	0	0.372576	0	0.404502	0
MonoDC_mix1:58	0	0.100038	0	0	0	0.433539	0	0.466423	0
MonoDC_mix1:59	0.0027079	0.14988	0	0.00650042	0	0.412366	0	0.428546	0
MonoDC_mix1:60	0.00601241	0.088213	0	0.00694611	0.00258831	0.438156	0.00897545	0.449108	0
MonoDC_mix1:61	0	0.106824	0	0.010515	0	0.434889	0.00260345	0.445168	0
MonoDC_mix1:62	0	0.158655	0.00523962	0.00996925	0	0.417453	0.003949	0.404552	0.000183127
MonoDC_mix1:63	0	0.118791	0	0	0	0.436358	0.00210516	0.442403	0.000343003
MonoDC_mix1:64	0	0.102608	0	0	0	0.44027	0.00475635	0.452365	0
MonoDC_mix1:65	0.0443588	0.12473	0	0.0241114	0	0.396964	0	0.409835	0
MonoDC_mix1:66	0	0.115065	0	0	0	0.43428	0.00234938	0.4466	0.00170477
MonoDC_mix1:67	0	0.0437917	0	0	0	0.430026	0.026445	0.497089	0.00264808
MonoDC_mix1:68	0.0217371	0.0908634	0.0167775	0	0	0.431472	0	0.437621	0.00152942
MonoDC_mix1:69	0	0.0987133	0	0.000661469	0	0.447011	0.00940857	0.444206	0
MonoDC_mix1:70	0	0.102098	0	0	0	0.446929	0.0120843	0.438889	0
MonoDC_mix1:71	0	0.183986	0	0	0	0.402547	0	0.413347	0.000119482
MonoDC_mix1:72	0	0.014332	0	0	0.00340906	0.490622	0.0243806	0.467257	0
MonoDC_mix1:73	0	0.10167	0	0.00224607	0	0.450114	0	0.445354	0.000616264
MonoDC_mix1:74	0	0.0761577	0	0	0	0.428759	0.011554	0.483529	0
MonoDC_mix1:75	0	0.0837388	0	0	0	0.456974	0.00681124	0.449935	0.00254148
MonoDC_mix1:76	0	0.0970683	0	0	0	0.469873	0	0.431485	0.00157388
MonoDC_mix1:77	0.0123199	0.0783948	0.000574414	0.00272654	0	0.445903	0	0.460081	0
MonoDC_mix1:78	0.00255192	0.142528	0.00703959	0.0176	0	0.392623	0.00441608	0.43204	0.00120129
MonoDC_mix1:79	0	0.0493136	0	0	0	0.46719	0.00874963	0.47374	0.00100651
MonoDC_mix1:80	0	0.0235815	0	0	0	0.467082	0.0234267	0.484651	0.00125885
MonoDC_mix1:81	0.00319265	0.166984	0	0.00521831	0	0.422569	0	0.40165	0.000385442
MonoDC_mix1:82	0.0433511	0.141103	0	0.0109515	0	0.385079	0	0.419515	0
MonoDC_mix1:83	0	0.106354	0	0	0	0.449795	0.0099657	0.431733	0.00215283
MonoDC_mix1:84	0	0.131518	0	0	0	0.434147	0	0.434335	0
MonoDC_mix1:85	0	0.107016	0	0	0	0.447869	0.0184866	0.42615	0.000478887
MonoDC_mix1:86	0	0.0734707	0.00162153	0.00501138	0	0.46535	0.00328813	0.451258	0
MonoDC_mix1:87	0	0.0837142	0.00535323	0	1.19453e-05	0.443712	0.0139412	0.453268	0
MonoDC_mix1:88	0	0.121518	0	0	0	0.446844	0	0.431638	0
MonoDC_mix1:89	0.00240552	0.0658991	0.00672946	0.00469847	0.000513785	0.455596	0.0115243	0.452633	0
MonoDC_mix1:90	0	0.0871067	0.0045832	0.00291521	0	0.434227	0.00710891	0.464059	0
MonoDC_mix1:91	0	0.0753805	0	0	0	0.454917	0	0.469703	0
MonoDC_mix1:92	0.00710111	0.147963	0	0	0	0.442268	0	0.402668	0
MonoDC_mix1:93	0	0.0745102	0	0	0.0221844	0.452592	0	0.450713	0
MonoDC_mix1:94	0	0.0543125	0	0	0	0.473601	0.0137558	0.458331	0
MonoDC_mix1:95	0	0.107529	0	0	0	0.437945	0	0.453615	0.000911358
MonoDC_mix1:96	0.0241177	0.108248	0	0.00700463	0	0.425792	0	0.434838	0
MonoDC_mix1:97	0	0.0987019	0	0.00222133	0	0.450603	0	0.448134	0.000339698
MonoDC_mix1:98	0.00741983	0.139842	0.0107703	0	0	0.437514	0	0.402499	0.00195474
MonoDC_mix1:99	0	0.153075	0	0	0	0.409043	0	0.437232	0.000649938
MonoDC_mix1:100	0	0.0910552	0	0.00158917	0	0.455246	0	0.452109	0
MonoDC_mix2:1	0	0.0977939	0	0	0	0.306171	0.0141281	0.581152	0.000755049
MonoDC_mix2:2	0	0.193547	0	0.0221687	0	0.261825	0	0.522458	0
MonoDC_mix2:3	0	0.156142	0	0	0	0.269271	0	0.574586	0
MonoDC_mix2:4	0.00343941	0.124239	0	0.0136864	0	0.294457	0	0.564178	0
MonoDC_mix2:5	0	0.110847	0	0	0	0.295062	0	0.594092	0
MonoDC_mix2:6	0.0101092	0.141023	0	0.00912078	0	0.271049	0	0.568698	0
MonoDC_mix2:7	0	0.0870556	0	0.0051867	0	0.289093	0.0168335	0.601831	0
MonoDC_mix2:8	0	0.0913354	0	0	0	0.317513	0.00270075	0.585788	0.00266226
MonoDC_mix2:9	0.00651175	0.247014	0	0.0176631	0	0.190328	0	0.538483	0
MonoDC_mix2:10	0	0.148938	0	0	0	0.268935	0.018778	0.560213	0.00313719
MonoDC_mix2:11	0	0.0837372	0	0.019258	0	0.302571	0	0.594434	0
MonoDC_mix2:12	0	0	0	0	0.00117221	0.309771	0.0191488	0.669222	0.00068554
MonoDC_mix2:13	0.0119533	0.135748	0.00139547	0	0	0.284035	0	0.566868	0
MonoDC_mix2:14	0	0.0570358	0.018362	0.0192412	0	0.280932	0.00761044	0.616818	0
MonoDC_mix2:15	0	0.0171033	0.00305756	0	0	0.323518	0.0207582	0.635563	0
MonoDC_mix2:16	0.0104534	0.134341	0	0	0	0.257181	0	0.598025	0
MonoDC_mix2:17	0	0.0725881	0	0	0	0.33615	0.0144612	0.573725	0.00307634
MonoDC_mix2:18	0	0.0583223	0	0.00310634	0	0.312265	0.0265908	0.599212	0.000503095
MonoDC_mix2:19	0.0064279	0.0954796	0	0.00056835	0	0.312788	0	0.584737	0
MonoDC_mix2:20	0	0.111699	0	0	0	0.272874	0.00749197	0.60746	0.000474635
MonoDC_mix2:21	0	0.118938	0	0.0143625	0.0171665	0.272163	0	0.57737	0
MonoDC_mix2:22	0	0.0596632	0	0.00110433	0.0170734	0.309855	0.0124125	0.599031	0.000860648
MonoDC_mix2:23	0	0.168245	0	0	0	0.277528	0	0.554228	0
MonoDC_mix2:24	0	0.154668	0	0.00579257	0	0.286629	0	0.551818	0.00109297
MonoDC_mix2:25	0	0.0591868	0	0.00774752	0.00438708	0.292686	0.0123101	0.6219	0.00178251
MonoDC_mix2:26	0	0.0409557	0	0	0	0.333729	0	0.622895	0.00242013
MonoDC_mix2:27	0.0200093	0.0976655	0	0.00891788	0	0.267875	0	0.603507	0.00202557
MonoDC_mix2:28	0	0.0637896	0.0129516	0	0	0.304607	0.0184482	0.599409	0.000795381
MonoDC_mix2:29	0.016085	0.145964	0	0.00533614	0	0.288866	0	0.543749	0
MonoDC_mix2:30	0	0.0841757	0	0	0	0.294483	0.0114552	0.609377	0.000509561
MonoDC_mix2:31	0	0.0880522	0	0	0	0.321456	0	0.589442	0.00104955
MonoDC_mix2:32	0.0231653	0.130172	0	0.00298197	0	0.275131	0	0.56855	0
MonoDC_mix2:33	0.00505722	0.0884218	0.00358331	0	0	0.342227	0	0.560711	0
MonoDC_mix2:34	0	0.113901	0	0.038889	0	0.251183	0.0102942	0.585733	0
MonoDC_mix2:35	0.00821732	0.144251	0	0	0	0.282973	0	0.564559	0
MonoDC_mix2:36	0.0227489	0.173699	0	0.0193782	0	0.242475	0	0.541699	0
MonoDC_mix2:37	0.0302185	0.204644	0	0.0159515	0	0.237455	0	0.511731	0
MonoDC_mix2:38	0	0.12342	0	0	0	0.284671	0	0.59179	0.00011949
MonoDC_mix2:39	0	0.163568	0	0	0	0.293553	0	0.540785	0.0020938
MonoDC_mix2:40	0	0.120231	0	0	0	0.302812	0	0.576957	0
MonoDC_mix2:41	0.00918684	0.0848948	0	0.00319726	0	0.297927	0	0.604794	0
MonoDC_mix2:42	0.0184989	0.123632	0	0	0	0.272082	0	0.585787	0
MonoDC_mix2:43	0	0.119485	0	0.00407131	0	0.261047	0.00188222	0.612992	0.000522089
MonoDC_mix2:44	0	0.0580574	0.00602398	0.00858281	0.0102455	0.290031	0.00551319	0.621474	7.11288e-05
MonoDC_mix2:45	0	0.114572	0	0	0.0109316	0.262992	0.00593324	0.605304	0.00026758
MonoDC_mix2:46	0	0.0932089	0	0	0.010654	0.300143	0.0120612	0.58356	0.000372964
MonoDC_mix2:47	0	0.0826184	0	0	0	0.284304	0.0105373	0.621996	0.000543595
MonoDC_mix2:48	0.00528129	0.14999	0	0.00550871	0	0.270404	0	0.56872	9.50136e-05
MonoDC_mix2:49	0.00894738	0.0861655	0	0.0113303	0	0.268674	0	0.624883	0
MonoDC_mix2:50	0	0.0931792	0.0141003	0	0	0.30973	0.00146154	0.581529	0
MonoDC_mix2:51	0	0.0744273	0	0	0	0.338459	0	0.585707	0.00140646
MonoDC_mix2:52	0	0.080812	0	0	0	0.320755	0	0.598433	0
MonoDC_mix2:53	0.0200807	0.0789645	0.00324068	0	0.0143289	0.300674	0.00595796	0.576753	0
MonoDC_mix2:54	0	0	0	0	0	0.32092	0.0259224	0.652062	0.00109591
MonoDC_mix2:55	0.00803618	0.0855536	0	0	0	0.300151	0	0.605237	0.00102228
MonoDC_mix2:56	0.0157386	0.171191	0	0	0	0.279024	0	0.533834	0.000211636
MonoDC_mix2:57	0.0334704	0.171138	0	0.0202164	0	0.230679	0	0.544497	0
MonoDC_mix2:58	0	0.0950274	0	0	0	0.291701	0	0.612575	0.000697133
MonoDC_mix2:59	0.00313377	0.139851	0	0.00805803	0	0.271507	0	0.577376	7.41896e-05
MonoDC_mix2:60	0.000132542	0.0856384	0	0.0117171	0.00599329	0.28793	0.0124363	0.596153	0
MonoDC_mix2:61	0	0.108682	0	0.0141868	0	0.275868	0.0043646	0.596899	0
MonoDC_mix2:62	0	0.180268	0.00273437	0.00897431	0	0.267921	0.00223957	0.537863	0
MonoDC_mix2:63	0	0.0921654	0	0	0	0.298149	0.00797465	0.601171	0.000540168
MonoDC_mix2:64	0	0.0948895	0	0	0	0.296776	0.0107338	0.597202	0.000398544
MonoDC_mix2:65	0.0467431	0.14123	0	0.0295992	0	0.239576	0	0.542851	0
MonoDC_mix2:66	0	0.116666	0	0	0	0.285444	0.00441649	0.592001	0.00147319
MonoDC_mix2:67	0	0.00563905	0	0	0	0.293756	0.0297906	0.6684	0.00241525
MonoDC_mix2:68	0.00801232	0.0790935	0.0235745	0	0	0.296259	0	0.591389	0.00167203
MonoDC_mix2:69	0	0.10936	0	0.00523959	0	0.287448	0.0113809	0.586572	0
MonoDC_mix2:70	0	0.0922257	0	0	0	0.301661	0.0161296	0.589967	1.73565e-05
MonoDC_mix2:71	0	0.187503	0	0	0	0.256467	0	0.555679	0.000350946
MonoDC_mix2:72	0	0.000901474	0	0.000383152	0	0.343617	0.0253297	0.629769	0
MonoDC_mix2:73	0	0.095697	0	0	0	0.301942	0	0.601019	0.00134214
MonoDC_mix2:74	0	0.0710775	0	0.00369804	0	0.273168	0.0133963	0.638563	9.77508e-05
MonoDC_mix2:75	0	0.0871995	0	0.00397774	0	0.297917	0.0042814	0.604543	0.00208164
MonoDC_mix2:76	0	0.1007	0	0	0	0.314523	0	0.583232	0.00154521
MonoDC_mix2:77	0.00544328	0.0650526	0	0.0104282	0.00185467	0.296941	0.00962744	0.610653	0
MonoDC_mix2:78	0	0.143621	0.0102563	0.0166712	0	0.244154	0.00776809	0.576522	0.00100658
MonoDC_mix2:79	0	0.0411647	0	0	0	0.314887	0.00602814	0.636959	0.000960878
MonoDC_mix2:80	0	0.00139637	0	0	0	0.320664	0.0265392	0.649964	0.00143576
MonoDC_mix2:81	0	0.178968	0	0	0	0.279024	0	0.5413	0.000707473
MonoDC_mix2:82	0.0432244	0.146785	0	0.00764712	0	0.239878	0	0.562465	0
MonoDC_mix2:83	0	0.11246	0	0	0	0.292789	0.0129241	0.579631	0.00219606
MonoDC_mix2:84	0	0.112127	0	0	0	0.299936	0	0.587937	0
MonoDC_mix2:85	0	0.111718	0	0	0.00909352	0.292903	0.0165447	0.569564	0.000176331
MonoDC_mix2:86	0	0.0710231	0.0049571	0.00985427	0.00173488	0.311911	0.0051436	0.595376	0
MonoDC_mix2:87	0	0.0883292	0.00336119	0	0	0.286973	0.0160061	0.605024	0.000306782
MonoDC_mix2:88	0	0.137112	0	0	0	0.292894	0	0.569994	0
MonoDC_mix2:89	0	0.0746685	0.0100847	0.00785837	0.00866791	0.297381	0.00832416	0.593015	0
MonoDC_mix2:90	0	0.0780291	0.00459846	0.000776504	0	0.285447	0.011341	0.619808	0
MonoDC_mix2:91	0	0.0407305	0	0	0	0.327158	0.002294	0.629595	0.000222714
MonoDC_mix2:92	0.0011955	0.141461	0.000644402	0	0	0.304103	0	0.552596	0
MonoDC_mix2:93	0	0.0916432	0	0	0.0155345	0.294765	0	0.598057	0
MonoDC_mix2:94	0	0.0549675	0	0	0	0.321599	0.0128061	0.610627	0
MonoDC_mix2:95	0	0.112622	0	0	0	0.288478	0	0.5976	0.00129986
MonoDC_mix2:96	0.0194851	0.10395	0	0.00860481	0	0.287265	0	0.580696	0
MonoDC_mix2:97	0	0.104887	0	0.00726981	0	0.290744	0	0.597099	0
MonoDC_mix2:98	0.0139363	0.165758	0	0	0	0.286114	0	0.533275	0.000916708
MonoDC_mix2:99	0	0.160585	0.00196885	0	0	0.257671	0	0.57953	0.000245586
MonoDC_mix2:100	0	0.113789	0	0.00180981	0	0.292279	0	0.592122	0
